# HINS: HLA-mediated immunogenic neoantigen score for robust prediction of immune checkpoint blockade response

**DOI:** 10.64898/2025.12.09.693330

**Authors:** Qiang Yang, Xu Long, Weihe Dong, Xiaokun Li, Kuanquan Wang, Suyu Dong, Gongning Luo, Xianyu Zhang, Tiansong Yang, Xin Gao, Guohua Wang

**Affiliations:** School of Computer Science and Technology, Harbin Institute of Technology, West Dazhi Street, 150001, Harbin, China; Zhengzhou Research Institute, Harbin Institute of Technology, Zhengzhou, 450000, China; School of Computer Science and Technology, Heilongjiang University, Xuefu Road, Harbin 150080, China; Postdoctoral Program of Heilongjiang Hengxun Technology Co., Ltd., Xuefu Road, 150090, Harbin, China; Shandong Hengxun Technology Co., Ltd., Miaoling Road, 266100, Qingdao, China; College of Computer and Control Engineering, Northeast Forestry University, Hexing Road, 150004, Harbin, China; Computer Science Program, Computer, Electrical and Mathematical Sciences and Engineering Division, King Abdullah University of Science and Technology (KAUST), Thuwal 23955-6900, Kingdom of Saudi Arabia; Center of Excellence for Smart Health (KCSH), King Abdullah University of Science and Technology (KAUST), Thuwal, 23955-6900, Kingdom of Saudi Arabia; Center of Excellence on Generative AI, King Abdullah University of Science and Technology (KAUST), Thuwal, 23955-6900, Kingdom of Saudi Arabia; Department of Breast Surgery, Harbin Medical University Cancer Hospital, Haping Road, 150081, Harbin, China; Department of Rehabilitation, the First Affiliated Hospital of Heilongjiang University of Traditional Chinese Medicine, and Traditional Chinese Medicine Informatics Key Laboratory of Heilongjiang Province, Harbin 150040, China

**Keywords:** Immune checkpoint blockade response prediction, Neoantigen quality, HLA evolutionary divergence, Deep attention networks, Anti-tumor immunology, Tumor microenvironment

## Abstract

Immune checkpoint blockade (ICB) therapy response prediction provides remarkable genomic and transcriptomic gains and has successfully understood the molecular mechanisms underlying various cancers. However, only a subset of patients with advanced tumors currently benefits from ICB therapies, which at times incur considerable side effects and costs. Developing predictive tools for ICB response has remained a serious challenge because of the complexity of the immune response and the shortage of large cohorts of ICB-treated patients that include both omics and response data. Here, based on a pooled genomic dataset of 919 patients across multiple solid tumors treated with anti-PD-(L)1 or anti-CTLA-4, we constructed human leukocyte antigen class I (HLA-I)-mediated immunogenic neoantigen score (HINS). HINS is a predictor of ICB response using neoantigen quality and HLA evolutionary divergence to integrate the factors associated with immune activation and evasion. It yielded an overall accuracy of AUC=0.853, outperforming existing predictors and capturing more than 75% true responders. Experimental analysis indicated that patients with higher HINS were more likely to undergo survival benefits following ICB therapy. Our results highlighted the transcriptional and genomic correlations between HINS-identified molecule features and ICB response, such as immunoresponsive gene enrich pathways, favorable and unfavorable genomic subgroups, and hotspot somatic events in driver genes. This study presented an interpretable, accurate deep-learning method using meaningful predictive features to predict the response to ICB, providing biological insights into the complexity of the determinants underlying immunotherapy.
