## Supplemental Table 1-16 for "HINS: HLA-mediated immunogenic neoantigen score for robust prediction of immune checkpoint blockade response": Table S9.xlsx

### Sheet: Sheet
Table S9 Correlation of HINS and actual T cell immune response in patients' clinical information
Cohort	PFS_Months	PFS_Event	OS_Months	OS_Event	LOH	HINS	Diversity	Clonality	HINS_01	Diversity_01	HINS_Diversity_group
Wang-Panel-01	14.3667	1	6.9	1	LOH=1	11.0681	2.43173	0.251338	low	low	HINS low; Diversity low
Wang-Panel-03	3.3	1	1.76667	1	LOH=0	0	0.827518	0.169593	low	low	HINS low; Diversity low
Wang-Panel-04	1.93333	1	5.93333	1	LOH=1	0	2.44483	0.154645	low	low	HINS low; Diversity low
Wang-Panel-05	3.1	1	4.53333	1	LOH=1	11.989	2.44013	0.604893	low	low	HINS low; Diversity low
Wang-Panel-12	5.63333	1	10.5667	1	LOH=0	16.755	3.16108	0.477485	low	low	HINS low; Diversity low
Wang-Panel-14	4.8	1	18.5333	1	LOH=1	0	1.75781	0.0123821	low	low	HINS low; Diversity low
Wang-Panel-15	1.8	1	23.2333	1	LOH=0	8.62921	2.80934	0.561399	low	low	HINS low; Diversity low
Wang-Panel-16	2.8	1	7.46667	1	LOH=1	4.65593	2.2731	0.633878	low	low	HINS low; Diversity low
Wang-Panel-21	0.5	1	10.7	1	LOH=0	14.7926	2.16022	0.68714	low	low	HINS low; Diversity low
Wang-Panel-22	1.8	1	27.6	0	LOH=1	14.6662	2.39528	0.60677	low	low	HINS low; Diversity low
Wang-Panel-23	28.2333	1	6.9	1	LOH=1	2	2.22851	0.0712313	low	low	HINS low; Diversity low
Wang-Panel-27	1.63333	1	1.76667	1	LOH=0	12.5577	2.56021	0.637034	low	low	HINS low; Diversity low
Wang-Panel-28	12.5667	1	33	1	LOH=1	7.91234	2.75497	0.541886	low	low	HINS low; Diversity low
Wang-Panel-30	1.9	1	18.5333	1	LOH=0	14.5829	2.44304	0.600399	low	low	HINS low; Diversity low
Wang-Panel-33	4.53333	1	11.8667	1	LOH=1	12.9202	3.16735	0.588136	low	low	HINS low; Diversity low
Wang-Panel-34	35.2333	1	7.46667	1	LOH=0	10.9414	2.39015	0.65394	low	low	HINS low; Diversity low
Wang-Panel-35	1.9	1	23.5	0	LOH=0	14.4818	2.75304	0.60011	low	low	HINS low; Diversity low
Wang-Panel-50	1.8	1	20.7	1	LOH=0	9.06451	1.85243	0.734928	low	low	HINS low; Diversity low
Wang-Panel-59	1.53333	1	14.9667	1	LOH=1	15.0878	1.84717	0.603904	low	low	HINS low; Diversity low
Wang-Panel-60	5.63333	1	7.33333	1	LOH=0	15.755	3.16108	0.477485	low	low	HINS low; Diversity low
Wang-Panel-65	1.8	1	2.96667	1	LOH=1	0	2.39528	0.0677039	low	low	HINS low; Diversity low
Wang-Panel-66	2.76667	1	8.2	1	LOH=0	13.8135	2.26641	0.577265	low	low	HINS low; Diversity low
Wang-Panel-67	1.63333	1	20.7	1	LOH=0	10.5489	2.56021	0.637034	low	low	HINS low; Diversity low
Wang-Panel-68	12.5667	1	3.4	0	LOH=1	6.45748	2.75497	0.541886	low	low	HINS low; Diversity low
Wang-Panel-78	5.76667	1	14.9667	1	LOH=0	13.8135	3.1785	0.432626	low	low	HINS low; Diversity low
Wang-Panel-80	1.8	1	28.9	1	LOH=0	9.06451	1.85243	0.734928	low	low	HINS low; Diversity low
Wang-Panel-11	8.5	1	7.6	0	LOH=0	7.90053	3.79504	0.445818	low	high	HINS low; Diversity high
Wang-Panel-13	20.7	1	3.26667	0	LOH=0	5.80536	5.92207	0.0685107	low	high	HINS low; Diversity high
Wang-Panel-38	2.86667	1	3.1	0	LOH=0	5.65987	4.52845	0.312286	low	high	HINS low; Diversity high
Wang-Panel-47	7.33333	1	5.13333	1	LOH=0	11.7853	4.45398	0.440526	low	high	HINS low; Diversity high
Wang-Panel-54	3	1	25.3	0	LOH=1	10.7668	3.89307	0.262011	low	high	HINS low; Diversity high
Wang-Panel-56	4.63333	1	21	0	LOH=0	11.4937	3.64488	0.515742	low	high	HINS low; Diversity high
Wang-Panel-61	20.7	1	9.4	1	LOH=0	9.35551	5.92207	0.268511	low	high	HINS low; Diversity high
Wang-Panel-70	7.1	1	5.8	0	LOH=0	0	4.0015	0.0342836	low	high	HINS low; Diversity high
Wang-Panel-73	2.86667	1	12	1	LOH=0	5.65987	4.52845	0.312286	low	high	HINS low; Diversity high
Wang-Panel-75	2.03333	1	23.1667	0	LOH=0	6.45748	3.97798	0.247772	low	high	HINS low; Diversity high
Wang-Panel-76	16	1	4.23333	0	LOH=0	3.5356	3.69055	0.310417	low	high	HINS low; Diversity high
Wang-Panel-06	2.56667	1	23.5	0	LOH=1	21.0154	2.085	0.710463	high	low	HINS high; Diversity low
Wang-Panel-09	1.8	1	20.7	1	LOH=1	23.8046	2.55856	0.581654	high	low	HINS high; Diversity low
Wang-Panel-10	1.53333	1	14.9667	1	LOH=1	17.2564	1.84717	0.603904	high	low	HINS high; Diversity low
Wang-Panel-18	2.03333	1	7.33333	1	LOH=1	21.6725	2.44758	0.591318	high	low	HINS high; Diversity low
Wang-Panel-26	2.76667	1	2.96667	1	LOH=0	23.2215	2.26641	0.577265	high	low	HINS high; Diversity low
Wang-Panel-31	2.8	1	8.2	1	LOH=0	20.1369	3.04093	0.524997	high	low	HINS high; Diversity low
Wang-Panel-37	2.76667	1	20.7	1	LOH=1	24.5829	3.12368	0.759584	high	low	HINS high; Diversity low
Wang-Panel-44	2.6	1	3.4	0	LOH=0	17.2331	2.05735	0.676407	high	low	HINS high; Diversity low
Wang-Panel-46	5.76667	1	14.9667	1	LOH=0	27.563	3.1785	0.432626	high	low	HINS high; Diversity low
Wang-Panel-53	14.3667	1	28.9	1	LOH=1	23.826	2.43173	0.651338	high	low	HINS high; Diversity low
Wang-Panel-55	2.56667	1	16	1	LOH=1	22.833	2.085	0.710463	high	low	HINS high; Diversity low
Wang-Panel-58	1.8	1	5.93333	1	LOH=1	26.7932	2.55856	0.581654	high	low	HINS high; Diversity low
Wang-Panel-64	0.5	1	35.3	0	LOH=0	29.4121	2.16022	0.68714	high	low	HINS high; Diversity low
Wang-Panel-69	2.8	1	25.1667	0	LOH=0	22.3492	3.04093	0.524997	high	low	HINS high; Diversity low
Wang-Panel-71	1.9	1	10.5667	1	LOH=0	26.1278	2.75304	0.60011	high	low	HINS high; Diversity low
Wang-Panel-77	2.6	1	6.8	1	LOH=0	19.954	2.05735	0.676407	high	low	HINS high; Diversity low
Wang-Panel-02	3	1	22.9667	1	LOH=1	20.7668	3.89307	0.562011	high	high	HINS high; Diversity high
Wang-Panel-07	4.63333	1	8.2	1	LOH=0	22.2797	3.64488	0.515742	high	high	HINS high; Diversity high
Wang-Panel-08	3.73333	1	14	1	LOH=0	35	4.44152	0.359764	high	high	HINS high; Diversity high
Wang-Panel-17	10.7	1	35.4333	1	LOH=0	28.1482	3.36515	0.488087	high	high	HINS high; Diversity high
Wang-Panel-19	2.03333	1	13.9667	0	LOH=0	20.0556	3.40725	0.4578	high	high	HINS high; Diversity high
Wang-Panel-20	11.2667	1	11.2667	1	LOH=1	21	3.56314	0.350361	high	high	HINS high; Diversity high
Wang-Panel-24	27.3333	0	38.3	0	LOH=0	25.8031	3.53047	0.501169	high	high	HINS high; Diversity high
Wang-Panel-25	5.86667	1	35.8	1	LOH=0	26.2538	4.81062	0.87733	high	high	HINS high; Diversity high
Wang-Panel-29	2	1	14.4	1	LOH=1	23.7452	4.21892	0.415336	high	high	HINS high; Diversity high
Wang-Panel-32	7.1	1	33.4	0	LOH=0	21.9931	4.0015	0.342836	high	high	HINS high; Diversity high
Wang-Panel-36	27.7	1	18.7	1	LOH=0	18.384	4.39225	0.361148	high	high	HINS high; Diversity high
Wang-Panel-39	3.9	1	3.93333	1	LOH=0	34	4.76336	0.843145	high	high	HINS high; Diversity high
Wang-Panel-40	1.8	1	21.8	1	LOH=0	17.5966	4.39435	0.392557	high	high	HINS high; Diversity high
Wang-Panel-41	2	1	5.9	1	LOH=0	17	3.82014	0.479049	high	high	HINS high; Diversity high
Wang-Panel-42	2.03333	1	28.9	1	LOH=0	28.1102	3.97798	0.247772	high	high	HINS high; Diversity high
Wang-Panel-43	16	1	16	1	LOH=0	23.5356	3.69055	0.310417	high	high	HINS high; Diversity high
Wang-Panel-45	28.3	0	28.3	0	LOH=1	17.1833	4.18158	0.413202	high	high	HINS high; Diversity high
Wang-Panel-48	2.66667	1	27.8333	0	LOH=0	26	3.67907	0.486778	high	high	HINS high; Diversity high
Wang-Panel-49	1.8	1	17.8	1	LOH=1	27.5263	4.66346	0.73909	high	high	HINS high; Diversity high
Wang-Panel-51	3.46667	1	26.9333	1	LOH=1	30.9912	4.64029	0.460308	high	high	HINS high; Diversity high
Wang-Panel-52	3.26667	1	7.7	1	LOH=0	21.8785	3.74739	0.516343	high	high	HINS high; Diversity high
Wang-Panel-57	3.73333	1	14	1	LOH=0	27.3495	4.44152	0.359764	high	high	HINS high; Diversity high
Wang-Panel-62	10.7	1	35.4333	0	LOH=0	22.8474	3.36515	0.488087	high	high	HINS high; Diversity high
Wang-Panel-63	2.03333	1	23.9667	0	LOH=0	30.0133	3.40725	0.4578	high	high	HINS high; Diversity high
Wang-Panel-72	27.7	1	27.7	1	LOH=0	23.9463	4.39225	0.361148	high	high	HINS high; Diversity high
Wang-Panel-74	1.8	1	21.8	1	LOH=0	21	4.39435	0.392557	high	high	HINS high; Diversity high
Wang-Panel-79	2.66667	1	27.8333	0	LOH=0	19	3.67907	0.486778	high	high	HINS high; Diversity high
Wang-Panel-81	3.46667	1	26.9333	1	LOH=1	31.5593	4.64029	0.460308	high	high	HINS high; Diversity high
