## Supplemental Table 1-16 for "HINS: HLA-mediated immunogenic neoantigen score for robust prediction of immune checkpoint blockade response": Table S13.xlsx

### Sheet: Sheet1
Table S13 RNA-Seq gene set enrichment analysis results for hallmark ranked gene list
pathway	pval	padj	ES	NES	nMoreExtreme	size	leadingEdge
TNFA_SIGNALING_VIA_NFKB	0.525817	0.584241	-0.227367	-0.974746	22372	196	3164,23135,604,1958,57007,5743,1326,3491,9322,6515,23258,23645,4616,8013,8613,1960,2669,3726,7538,4973,9021,687,2114,8848,23764,8553,5055,1959,2526,2353,1839,3949,9592,5187,2354,388,6446,1026,6347,10365,3725,3624,80176,7071,1843,467,1942,5054,2355,7832,3976,10769,9308,9314,80149,10725,1052
HYPOXIA	0.242624	0.30328	-0.253317	-1.08191	10361	190	###############################################################################################################################################################################################################################################################
CHOLESTEROL_HOMEOSTASIS	0.982142	0.982142	0.187659	0.678591	53512	73	26270,10682,3958,71,50814,6282,308,6309,5359,39,57761,5329,23474,2731,1595,5833,3422,114569,230,134429,10654
MITOTIC_SPINDLE	1.74e-05	6.18e-05	0.406469	1.69582	0	199	23607,9585,9702,1062,6790,10403,8243,22930,10128,699,332,7277,3832,54443,9133,9793,7153,26271,24137,9493,9055,5347,983,7272,22974,56992,9787,163786,11004,1453,5981,4001,4751,4690,29127,51203,84333,80119,9874,1063,2035,140735,9126,22919,7531,54509,10018,9735,396,10051,3619
WNT_BETA_CATENIN_SIGNALING	0.0207168	0.0345281	-0.462079	-1.52385	966	40	4.85585e+46
TGF_BETA_SIGNALING	0.0410603	0.0570283	-0.401726	-1.40293	1898	53	4.09141e+66
IL6_JAK_STAT3_SIGNALING	0.000803	0.00154363	0.464218	1.72123	43	85	6.37343e+108
DNA_REPAIR	1.78e-05	0.000418	0.507673	2.04492	0	150	51251,1479,3251,10302,23204,6119,2237,9533,5111,7936,5898,2072,2967,1716,5888,5982,5984,5436,10189,5437,30834,2962,11051,65109,6827,22916,6749,5440,1603,10063,10714,11130,7251,978,10623,1854,23649,8721,7298,4830,3978,1069,6880,51292,5983,64976,50808,1642,29927,404672,11047,2959,30833,10134,9978,10959,5423,3615,2965,124583,5557,2958,5438,353,5433,6881,5985,4860,57804,2879,29901,10978
G2M_CHECKPOINT	1.74e-05	0.000218	0.668921	2.7908	0	199	3312,890,4691,1111,3015,9585,1062,4085,6790,10403,5558,2146,8243,3161,1164,3159,699,3837,332,3832,3014,4175,9184,1736,9133,7153,10733,990,3838,3184,51155,26271,27338,10926,24137,9493,9055,5347,991,983,7272,22974,56992,6632,9221,4172,11065,94239,85236,10212,4288,55872,10592,6491,5885,11004,9232,10772,7112,6599,3151,4001,5001,993,6426,4751,9212,29127,3149,51203,1033,10492,3925,1870,8452,10293,23594…
APOPTOSIS	0.00182001	0.00337039	0.375793	1.52338	102	157	6.89031e+165
NOTCH_SIGNALING	0.0531886	0.0718764	-0.451489	-1.41979	2507	32	6.93483e+32
ADIPOGENESIS	0.000644	0.00134116	0.371856	1.5477	36	194	29088,10989,27069,4706,55037,79071,58472,80273,9131,51635,7532,1737,23788,8780,6647,6390,7316,9908,51727,539,10975,1738,10935,2820,130814,47,3417,8802,1147,56894,4836,1431,7086,25813,3421,1351,4722,29103,7905,23786,2109,7384,1349,4189,10313,6776,10010,5860,1892,4191,6888,64859,4713,84274,1337
ESTROGEN_RESPONSE_EARLY	0.00047	0.00102213	-0.359868	-1.54466	19	198	27295,10395,23254,26353,9846,8839,23389,1952,5914,2674,23329,375449,4681,57419,26018,5979,6196,56944,60598,367,744,2697,1960,9145,5241,10560,863,115,6840,9467,51195,55793,3487,8553,2353,21,23030,2194,4477,10160,7074,10202,3480,55806,60436,9687,6387,9620,4299,10140,6542,55638,7071,22996,120,65055
ESTROGEN_RESPONSE_LATE	0.631373	0.686275	-0.220318	-0.942817	26898	193	27295,26353,57758,11012,5364,8839,1952,4681,4665,10497,57419,5979,6196,9215,9254,1960,5241,7538,51195,3487,2353,2852,21,10160,7074,10202,7134,55806,6446,2013,6387,22824,4299,10140,8309,5618,56521,5121,120,9455,7517,7033,9314,5655,9135,596,8416
ANDROGEN_RESPONSE	0.0264991	0.0390461	0.367259	1.38996	1456	97	6.61173e+109
MYOGENESIS	2.33e-05	6.19e-05	-0.579528	-2.4643	0	183	26353,10278,5348,2273,10174,5740,6444,58529,6525,10290,1756,29895,948,3479,6442,3908,165,6445,6876,1346,4851,2702,1760,10580,3316,9215,6261,1674,1012,4616,10468,3693,4842,29970,5213,88,4205,2247,115,5507,2934,11155,6840,3679,6764,4619,8497,8553,1281,6649,8912,8736,1675,7169,1839,203,4638,4629,1293,624,6678,1306,7249,4634,7134,4620,7433,7140,845,58,3270,8082,1026,786,2049,1277,3756,25970,1837,1001…
PROTEIN_SECRETION	1.82e-05	6.18e-05	0.539324	2.03413	0	95	5.16067e+191
INTERFERON_ALPHA_RESPONSE	1.82e-05	6.18e-05	0.734179	2.77864	0	97	5.72157e+185
INTERFERON_GAMMA_RESPONSE	1.74e-05	6.18e-05	0.645526	2.6932	0	199	5721,5720,5698,6373,4283,6772,6890,29126,7453,3627,5683,80830,3600,5699,3620,5696,9111,3106,836,10797,3659,837,5684,57823,115361,64761,9246,51056,3430,64135,6737,567,116071,57674,3001,6352,3117,22914,2643,6354,8767,841,10906,5690,5214,103,7726,3105,952,6892,3560,163351,57169,55601,8673,6398,3601,3431,5771,958,23070,81030,3669,3091,87178,684,3717,9688,94240,3695,64108,10068,54625,219285,3660,84888…
APICAL_JUNCTION	9.31e-05	0.000222	-0.397276	-1.69053	3	184	4628,9353,57555,5310,10174,83700,1307,25945,7087,10290,5097,23114,3680,257194,1272,26119,51474,7450,51208,4313,649,7216,10398,55742,7059,5010,2200,1825,1009,9344,947,88,51754,84552,7791,7070,2037,1462,51148,5175,3265,87,3384,58,11096,7122
APICAL_SURFACE	0.686014	0.722981	-0.261366	-0.875198	31935	43	8.40615e+55
HEDGEHOG_SIGNALING	0.00775508	0.0133708	-0.517607	-1.64936	363	34	1808,4983,8633,7436,2114,1271,7070,5727,1400,8861,6585,9620,4897,23462,9289,23493,43
COMPLEMENT	0.00275886	0.00492654	0.354774	1.47172	157	189	5698,4321,836,3002,3659,837,51056,3001,6352,6047,3958,7941,80124,1075,9097,2820,60489,3309,5216,2764,3796,3003,2793,4067,978,10600,3717,2885,4179,3660,51734,629,712,475,3932,843,1514,8942,10125,54704,308,6810,5550,64167,10938,9101,5877,5359,838,27154,200316,3937,834,1520,51548,714,5646,9806,5531,462,5329,9958,5663,5292,2230
UNFOLDED_PROTEIN_RESPONSE	1.8e-05	6.18e-05	0.573716	2.21974	0	112	10797,60559,7534,3014,1736,1977,4869,3313,1965,30001,28972,6734,9221,51013,8570,9775,6745,3309,5393,55770,55153,23478,10525,6897,1662,23517,7184,10130,8602,4189,1974,8140,8815,5073,1163,6208,64859,9570,9136,23404,811,5611,10775,1973,55651,1938,58477,25804,10897,10528,10605,8614,79094,3376,29968,1054,9709,10113,440,56915,4800,9451,7494,1981,30827,27230,3799
PI3K_AKT_MTOR_SIGNALING	0.000345	0.000784	0.450766	1.71401	18	100	3.5611e+140
MTORC1_SIGNALING	1.74e-05	6.18e-05	0.621862	2.59625	0	200	10987,7453,5718,5464,5685,10989,3329,10797,5684,10213,10096,5478,6790,5706,3251,51377,79071,9521,699,6917,7277,6241,4173,56902,3313,10682,908,821,5347,3939,8894,8624,3336,2717,30001,10061,1075,10212,5052,6715,80777,6745,10097,47,3417,5719,10652,2058,3309,10963,993,5701,3308,27101,4836,2107,10197,5704,23478,2729,11333,23760,5230,27071,7296,2181,1491,3145,7184,6184,2023,5723,10622,51382,2542,5693,8…
E2F_TARGETS	1.74e-05	6.18e-05	0.741659	3.0964	0	200	4683,3148,1111,3015,10797,7884,5901,5395,1062,4085,6790,203068,5558,2146,8243,3161,1164,3159,10527,332,3014,4175,83463,9133,6241,4173,7153,55646,5931,7913,10733,6119,29089,3838,3184,51155,57405,9833,27338,1965,64785,4436,24137,81611,5347,991,983,8726,29028,5111,5631,29980,2547,9221,4172,9787,55635,10212,4288,147841,5885,54962,79075,11004,9232,55143,7112,5981,672,5982,4001,5591,6628,1786,993,6426,…
MYC_TARGETS_V1	1.74e-05	6.18e-05	0.774066	3.22948	0	199	6732,10987,11335,890,3181,5683,5685,5688,6742,3183,3329,3015,3326,4706,6418,10213,5682,10575,3068,6637,5901,3735,5496,10574,4085,5478,5706,1207,9188,6741,3251,7419,5713,10971,10236,3837,8886,4175,9184,1977,4869,4173,6204,7913,5691,6634,2079,3838,3184,7284,1965,26156,22948,821,1964,3939,8894,10728,991,7965,3336,7203,10921,5690,5111,10907,26135,6632,6194,65005,2547,8669,9221,3608,10935,6059,1933,57…
MYC_TARGETS_V2	1.06e-06	6.18e-05	0.649181	2.25291	0	58	11335,3329,8886,4869,4173,10733,5347,7965,3336,51388,9221,705,6832,23481,26354,54663,10196,10199,5245,10171,2193,23160,56342,9238,81887,80324,5036,9136,29078,51491,79711,10528,79050,6949,4174,4839,7374,6652,4609,56915,92856,79077,51154,23223,1844,83743,64216
EPITHELIAL_MESENCHYMAL_TRANSITION	2.35e-05	6.19e-05	-0.588513	-2.52793	0	199	2006,4035,9353,6586,10516,6444,7078,2192,1490,1307,5118,30008,1634,1311,50509,7049,1842,2331,3908,4313,6445,25890,649,6876,10398,3485,3491,26577,9244,6424,7057,4314,2200,2697,4616,1009,5768,2619,4016,3693,7058,1296,633,2669,2199,50863,1289,800,59,2247,8325,1278,7070,25878,3487,4853,1281,5654,1462,5376,4256,1303,7169,1893,4638,131578,5270,4060,1293,4015,5396,6678,5159,10085,388,10979,7431,8076,716…
INFLAMMATORY_RESPONSE	0.0570915	0.0751204	0.300672	1.24792	3270	190	6.37343e+187
XENOBIOTIC_METABOLISM	0.131616	0.168738	0.283066	1.16606	7489	179	2618,5699,3735,3251,51635,4522,10728,2643,55748,4864,9446,51128,7498,53,3417,6747,4836,2729,22949,978,52,2937,225,9361,10776,10237,629,6539,8876,8942,5805,645,4502,1244,10857,5091,3290,60481,5226
FATTY_ACID_METABOLISM	0.000729	0.00145778	0.399264	1.60512	40	148	5720,4683,6611,3015,9246,2182,3939,5160,1738,2820,3417,8802,3320,131076,6392,6389,6281,644,3052,3421,4190,3028,7533,84693,1632,5092,259307,50814,1892,2271,4191,8876,5805,874,158,39,60481,4282,92840,5910,226,6391,328,658,8801
OXIDATIVE_PHOSPHORYLATION	1.74e-05	0.000618	0.699165	2.91899	0	200	29088,7417,10989,4706,10632,51606,4835,7419,10128,7381,4728,80273,54205,9131,27429,3313,4717,292,1737,38,3939,509,5160,4709,10476,64960,6390,4729,539,51318,4714,10975,1738,498,10935,514,4976,7385,4726,4695,6832,1345,3417,4712,4710,8802,528,26519,4723,4700,6392,7416,6389,2806,4694,4704,1350,1431,3052,9167,9551,4708,515,518,26520,10063,3421,56945,10884,1351,4722,4190,9377,26521,1355,3028,3030,522,5…
GLYCOLYSIS	1.74e-05	6.18e-05	0.419553	1.74691	0	195	5917,5478,6790,3161,2673,6647,3939,983,30001,4233,5631,5214,10007,10112,1738,7295,55635,3417,5315,3309,79644,4200,2806,5704,3925,2729,3796,5230,11319,3669,5373,4190,1491,6120,7360,7264,2023,140838,2542,5223,1058,10776,50814,51728,5318,50808,10327,2683,4191,10456,960,2805,6888,5834,8819,5091,2745,4731,9123,4282,226,1468,6391,9276,10380,22796,8614,205,3597,6781,29926
REACTIVE_OXYGEN_SPECIES_PATHWAY	0.0228624	0.0368748	0.44753	1.4925	1222	47	5.58297e+89
P53_PATHWAY	0.444638	0.50527	-0.233676	-1.00119	18933	195	1263,22891,27165,8722,2309,64393,4851,23645,1012,64061,91,6004,8493,10560,8848,4193,56997,2353,1839,203,81566,3265,5784,10057,27244,6256,2232,9618,1026,975,23612,4013,3725,22824,10140,5564,467,5154,10904,247,7832,3976,10769,6667,9314,51768,8518,2877,57799,9738,5912,7157,9635,10458,64782,55367,23654,3552,5791,3732
UV_RESPONSE_UP	1.78e-05	6.18e-05	0.443908	1.78957	0	151	###############################################################################################################################################################################################################################################################
UV_RESPONSE_DN	2.28e-05	6.19e-05	-0.530854	-2.18876	0	144	8997,10395,9863,92,23266,50937,23345,10516,10401,2869,5797,11099,3815,11030,7049,1902,3491,7799,2697,8613,7436,57178,323,29970,5581,4052,22828,1278,4853,8553,1281,5376,5737,4781,4092,8455,3949,5159,3480,140609,6383,273,3037,6256,10486,3488,6591,1290,1277,773,2650,5332,1843,120,5468,1601,5054,2064
ANGIOGENESIS	0.0265513	0.0390461	-0.46556	-1.50229	1242	36	4.02371e+53
HEME_METABOLISM	0.694062	0.722981	-0.2161	-0.922954	29641	190	7.50471e+183
COAGULATION	6.77e-05	0.000169	-0.436439	-1.75563	2	121	4035,726,7078,1311,10404,7450,4313,649,1465,10411,732,5155,7057,4314,2157,2200,7056,4973,23764,2934,2160,1361,5654,5055,1675,5175,2,6678,553115,5627,5028,3426,3249,2159,8309,283,1848,5054
IL2_STAT5_SIGNALING	0.344803	0.420491	0.249745	1.04111	19820	197	3.62737e+141
BILE_ACID_METABOLISM	0.401853	0.478396	-0.262189	-1.02063	18090	97	10351,51302,367,3991,23460,2053,1582,5213,9420,4306,21,847,654,27284,6256,2232,54677,83752,9023,10350,10858,8435,8431
PEROXISOME	0.0279666	0.0399522	0.365247	1.38466	1538	98	###############################################################################################################################################################################################################################################################
ALLOGRAFT_REJECTION	1.74e-05	6.18e-05	0.59677	2.47903	0	191	4283,6772,6890,7453,10563,6891,2634,3600,5699,4528,3002,3458,3561,5917,924,7163,915,4869,567,914,6351,3001,6352,3117,926,925,356,6354,8767,1615,3824,3559,919,8669,3606,8915,6059,3105,2833,916,6892,3560,9437,672,917,4690,7334,3702,8664,958,6170,822,50852,11222,8661,8560,4067,3091,10225,7321,961,3717,11184,3112,9466,56253,4830,3111,3133,6189,4318,3932,1984,3662,5582,4065,1234,2533,3589
SPERMATOGENESIS	0.0264264	0.0390461	0.367371	1.39038	1452	97	6790,2146,7419,699,9133,7247,10926,8624,5576,983,7272,10038,23397,11004,5984,4751,1033,56,3595,81570,8161,3305,2918,116832,6518,6888
KRAS_SIGNALING_UP	0.4182	0.486279	-0.23605	-1.01014	17816	193	10418,25960,2254,81617,220,5743,6304,5178,22903,9358,5649,23645,2791,3481,2995,2324,6004,2982,8808,8404,7813,1839,5175,5396,2022,2115,55273,25907,2118,56729,7102,54677,28951,4013,8854,51704,90865,4803,7851,5284,3624,5593,8431,5801,5121,1848,2012,56172,3976,9314,54893,4613,64123,347
KRAS_SIGNALING_DN	2.29e-05	6.19e-05	-0.419819	-1.7377	0	148	83439,105375355,3351,8085,51302,1952,5071,7068,398,8786,3485,51226,6261,242,4842,6262,55890,727,525,1271,5164,7051,5055,56997,5737,3699,6498,3425,50489,11346,51168,6446,4908,6927,152,1838,786,3779,7356,57089,5020,2827,4524,5409,3567,3963,7832,9499,5650,778,3291,9435,79696,5625,4929
PANCREAS_BETA_CELLS	0.897879	0.916203	-0.24586	-0.700312	42958	21	6.81223e+23
