## Supplemental Table 1-16 for "HINS: HLA-mediated immunogenic neoantigen score for robust prediction of immune checkpoint blockade response": Table S15.xlsx

### Sheet: Sheet1
Table S15 Hotspot mutations in known oncogenes and tumor suppressors
Gene	patients	P-value
KRAS	34	2.8
PIK3CA	21	2.6
EGFR	15	-1.3
NF1	26	0.6
BRAF	55	0.2
TP53	56	0.5
ATM	12	1.3
PBRM1	9	0.1
NARS	35	-0.1
APC	8	-0.8
ARID2	7	0.6
MET	8	0.5
RB1	6	0.4
SETD2	5	0.45
ZNF98	7	0.3
HRAS	7	0.2
GTF2	6	0.1
PTEN	13	0
BCLAF1	30	-1.2
B2M	16	0
ALK	11	0
BRCA1	22	0.5
CBL	9	0
FGFR3	17	0.2
HRAS	13	0.1
KEAP1	14	-0.1
NOTCH1	12	0.2
SERPINB3	11	0.1
SPOP	10	0.2
FLT3	13	0.3
VHL	12	0.4
TSC2	11	-0.2
ABL1	8	-0.3
